# Ultra-efficient High Resolution 3D Reconstruction of Spatial Omics Data with Neural Transcriptomic Field

**DOI:** 10.64898/2026.05.28.726140

**Authors:** Yuqiao Gong, Xin Yuan, Ruitian Gao, Jinmiao Chen, Zhangsheng Yu

## Abstract

Biological tissues are inherently three-dimensional (3D) ecosystems where spatial architecture dictates cellular function. While spatial omics technologies have revolutionized molecular profiling, they are largely restricted to isolated two-dimensional (2D) tissue sections. Existing computational methods attempting to reconstruct 3D volumes from sparse slices rely heavily on local slice-to-slice interpolation, struggling to balance high-fidelity reconstruction, noise reduction, and atlas-scale efficiency. Here, we present Neural Transcriptomic Field (NTF), a deep learning framework employing multi-resolution hash-grid encoding and implicit neural representations. Unlike interpolation-based approaches that merely bridge adjacent observations, NTF learns a global, continuous 3D representation of the tissue. By modeling the underlying latent biological patterns, NTF intrinsically decouples true molecular signals from technical artifacts, naturally enabling robust denoising and high-fidelity reconstructions. This global field paradigm shatters traditional scalability limits: NTF achieves up to a 1,000× speedup over existing methods, notably reconstructing a 100-million-cell scale 3D whole-mouse embryo atlas in under 15 minutes. Furthermore, NTF can generate super-resolved volumes from sparse input (e.g., utilizing only 10% of slices) and robustly extrapolating into unseen tissue regions. We demonstrate NTF’s versatility across diverse transcriptomic and proteomic datasets, capturing complex spatiotemporal dynamics in *Drosophila* and mouse embryogenesis, and mapping intra-tumoral functional gradients in human breast cancer. Ultimately, NTF provides an unprecedentedly fast, scalable, and robust computational engine for constructing the next generation of comprehensive 3D tissue atlases.
