## Supplementary Table 1 for "Ultra-efficient High Resolution 3D Reconstruction of Spatial Omics Data with Neural Transcriptomic Field"

### Sheet: NTF
scale (*10^3)	rmse_mean	ssim_3d_mean	spearman_corr_mean	time(min)
100	0.300402	0.777139	0.789298	2.97
200	0.314249	0.844495	0.808021	2.83
300	0.251213	0.890213	0.919517	3.02
400	0.259066	0.850207	0.853357	3.2
500	0.303099	0.828084	0.780635	3.05
600	0.243124	0.890564	0.903659	3.24
700	0.299239	0.860359	0.825503	3.22
800	0.275542	0.85941	0.819849	3.49
900	0.284284	0.869649	0.852927	3.51
1000	0.209148	0.89887	0.936704	3.56
2000	0.248667	0.869516	0.907731	3.86
3000	0.187011	0.900839	0.941639	3.84
4000	0.249801	0.866152	0.887271	4.11
5000	0.296584	0.814571	0.799418	4.39
6000	0.249731	0.85447	0.857842	5.01
7000	0.24939	0.852029	0.908797	4.98
8000	0.218605	0.864592	0.897119	5.39
9000	0.262362	0.85906	0.859074	6.16
10000	0.214781	0.882324	0.924088	6.84

### Sheet: SpatialZ
scale (*10^3)	rmse_mean	ssim_3d_mean	spearman_corr_mean	time(min)
100	0.334623	0.754387	0.708032	88.13
200	0.380751	0.722636	0.69442	158.39
300	0.328284	0.805872	0.899334	249.91
400	0.259016	0.844443	0.829876	381.24
500	0.293913	0.829584	0.745157	492.61
600	0.284594	0.862459	0.826971	612.74
700	0.306696	0.85419	0.794322	754.32
800	0.279975	0.855053	0.821956	967.36
900	0.308477	0.826358	0.819355	1255.98
1000	0.191157	0.876935	0.912025	1589.41

### Sheet: FEAST
scale (*10^3)	rmse_mean	ssim_3d_mean	spearman_corr_mean	time(min)
100	0.426135	0.524169	0.462473	3.15
200	0.462761	0.538451	0.468779	4.41
300	0.396621	0.681391	0.616942	10.62
400	0.379976	0.64264	0.603353	12.75
500	0.41069	0.64852	0.550552	20.96
600	0.400041	0.670512	0.606857	23.25
700	0.437916	0.646167	0.541774	34.54
800	0.413941	0.620615	0.546184	48.34
900	0.409859	0.654017	0.593454	52.18
1000	0.364628	0.70011	0.645491	68.26
2000	0.396903	0.656436	0.632884	98.69
3000	0.352563	0.628388	0.633341	163.18
4000	0.388278	0.634699	0.590405	220.84
5000	0.409849	0.607921	0.555386	293.62
6000	0.398042	0.613639	0.585696	329.23
7000	0.399989	0.590896	0.611125	391.25
8000	0.368402	0.608279	0.589035	433.93
9000	0.406196	0.610666	0.567511	559.03
10000	0.384756	0.615826	0.620683	624.01
