## Supplementary Table 2 for "Ultra-efficient High Resolution 3D Reconstruction of Spatial Omics Data with Neural Transcriptomic Field"

### Sheet: NTF
n_slices_used	n_train_cells	avg_spearman	avg_rmse	avg_ssim_3d
2	28636	0.198316	2.93667	0.167556
3	49407	0.296723	2.70481	0.323679
4	70234	0.389739	2.4883	0.374019
5	90336	0.42797	2.38602	0.441404
6	110647	0.486547	2.23638	0.494077
7	130403	0.535751	2.08186	0.569725
8	151175	0.551516	2.02721	0.588542
9	169642	0.571318	1.95936	0.624939
10	190780	0.577604	1.93876	0.619291
12	222109	0.609228	1.82535	0.658415
13	250441	0.611131	1.81753	0.662884
15	287964	0.619949	1.7784	0.677794
17	328893	0.628527	1.74867	0.701508
20	389200	0.638486	1.70462	0.70926
25	490806	0.64947	1.66263	0.722975
34	661710	0.662381	1.60933	0.725583
50	985666	0.67317	1.56641	0.760656

### Sheet: FEAST
n_slices_used	n_train_cells	avg_spearman	avg_rmse	avg_ssim_3d
2	28636	0.070007	3.18565	0.105136
3	49407	0.179668	2.94623	0.206459
4	70234	0.252764	2.80069	0.260549
5	90336	0.292205	2.71823	0.277828
6	110647	0.369436	2.56047	0.344957
7	130403	0.405367	2.49008	0.393796
8	151175	0.417477	2.46451	0.409962
9	169642	0.419614	2.45797	0.377819
10	190780	0.451226	2.39196	0.396891
12	222109	0.470019	2.35208	0.450169
13	250441	0.484838	2.3147	0.467925
15	287964	0.501946	2.27689	0.487493
17	328893	0.518915	2.22879	0.507943
20	389200	0.542353	2.16766	0.521017
25	490806	0.572329	2.08263	0.545953
34	661710	0.616024	1.95413	0.589486
50	985666	0.631166	1.69796	0.689805
